# Cirrhosis severity modulates proteomic and immune landscapes in hepatocellular carcinoma

**DOI:** 10.1101/2025.11.24.690286

**Authors:** Raksha K.R. Shastry, Adithya Kale, Sui Seng Tee

## Abstract

Hepatocellular carcinoma (HCC) most often arises in cirrhotic livers, yet the biological impact of cirrhosis severity on the tumor proteome remains poorly understood. Here, we performed a comprehensive quantitative proteomic analysis of 141 HCC tumors stratified by the degree of cirrhosis to delineate fibrosis-related molecular heterogeneity. Principal component analysis revealed substantial overlap between groups, indicating that increasing cirrhosis severity produces incremental rather than global proteomic shifts. Nevertheless, 295 proteins showed significant differential abundance (*Hedge’s g > 0.3, p < 0.05*), including upregulation of HMOX1 and LRSAM1 and downregulation of CYP27A1 in Medium/High cirrhosis. Pathway enrichment highlighted alterations in organelle assembly, heme metabolism, and extracellular-matrix disassembly, alongside reduced cytoskeletal and focal-adhesion integrity. Proteome-based immune deconvolution suggested proportional remodeling of natural-killer and B-cell subsets with advancing cirrhosis. A five-gene signature derived from the most upregulated proteins (*HMOX1, LRSAM1, MAP2, EDEM3, RFC3*) was associated with significantly worse overall survival in the TCGA-LIHC cohort (*Hazard ratio 1.7, p = 0.0033*). Together, these findings demonstrate that cirrhosis severity subtly but measurably reshapes the tumor proteome and immune landscape in HCC, reflecting a continuum of biological remodeling rather than discrete molecular states. Incorporating cirrhosis gradation into molecular classification may improve risk stratification, biomarker discovery, and the design of precision therapies for HCC.
