## Supplemental Table 4 for "Cirrhosis severity modulates proteomic and immune landscapes in hepatocellular carcinoma"

### Sheet: Sheet1
Mixture	B cells naive	B cells memory	Plasma cells	T cells CD8	T cells CD4 naive	T cells CD4 memory resting	T cells CD4 memory activated	T cells follicular helper	T cells regulatory (Tregs)	T cells gamma delta	NK cells resting	NK cells activated	Monocytes	Macrophages M0	Macrophages M1	Macrophages M2	Dendritic cells resting	Dendritic cells activated	Mast cells resting	Mast cells activated	Eosinophils	Neutrophils
1090T	0	0.288839	0	0.174702	0.00418804	0	0.0340127	0.236898	0	0	0	0.042785	0	0.038801	0.00303258	0.00984297	0	0	0.130227	0	0.0294538	0.00721757
1159T	0	0.212037	0	0.0658993	0.00681659	0.114332	0.0341012	0	0.0448231	0.066799	0	0.0411513	0	0.132958	0	0	0.023215	0.00387324	0.253994	0	0	0
1160T	0	0.0681245	0.0616489	0.169041	0.143475	0.157174	0.17666	0	0	0	0	0	0	0.0446992	0	0	0.0326347	0	0.0863666	0	0.00748235	0.0526942
1169T	0	0.558189	0	0.170455	0.00556996	0	0.0114566	0	0	0.135695	0	0.00920725	0	0.0217967	0	0.00271126	0	0	0.0462731	0	0.0291633	0.00948256
1171T	0	0.464072	0.00132214	0.0581917	0.0669384	0	0	0.00307827	0	0.137346	0.0223201	0	0.0638375	0	0	0	0	0.00259107	0	0.156636	0.0101299	0.0135367
1185T	0.0142892	0.108927	0	0	0	0.0723959	0.0207299	0	0	0.153305	0.0172313	0	0	0.0706248	0	0	0.046021	0	0.494998	0	0.00147846	0
1186T	0.211084	0.113268	0.0152995	0.0226749	0.0119653	0.17895	0.1594	0	0	0.0517161	0	0	0.120363	0	0	0.00430691	0.0419577	0	0	0.0690138	0	0
1188T	0.0716955	0.203977	0	0.0981705	0	0.0186669	0.12119	0	0	0.0964661	0.0942736	0.0813902	0	0.0485041	0	0.00265433	0	0.009196	0.153816	0	0	0
1191T	0	0.448342	0	0.11888	0.000152747	0	0.0112004	0.0269392	0	0.118317	0.124955	0.00787007	0	0.0203068	0	0.00456082	0	0.00294952	0.088019	0	0.0275078	0
1193T	0	0.228448	0	0.110292	0.0480116	0	0.014269	0	0.0687048	0.253222	0	0.0563156	0	0	0	0	0	0.0961142	0	0.101911	0.0227116	0
1195T	0	0.632942	0	0.217158	0.0455855	0	0	0	0	0.0661761	0	0	0	0.0136582	0	0	0	0	0.00384758	0	0.0139391	0.00669367
1205T	0	0.182033	0.0719327	0.131372	0	0	0	0	0	0.0184708	0.2548	0.0620001	0	0.0703568	0	0	0.029735	0	0.1793	0	0	0
1215T	0	0.390312	0	0.114808	0.00405481	0	0	0.03628	0	0.151073	0	0.0180847	0	0.0721274	0	0	0	0	0.21326	0	0	0
1216T	0.113309	0.0543188	0	0.024665	0.011567	0	0.0567359	0	0	0.0417994	0.255487	0.070962	0.0773418	0.0711452	0	0	0.0386894	0.0438345	0.140145	0	0	0
1217T	0	0.621265	0	0.173929	0.000731603	0	0	0	0	0.107133	0.0316105	0	0	0.0155405	0	0	0	0	0	0.0262767	0.0124427	0.0110715
1219T	0.0463504	0.140201	0	0.0262517	0.0578898	0.00633303	0.20579	0.159058	0	0.0522726	0.00108111	0.0617758	0.00957631	0.0553169	0.0155525	0	0.0636965	0	0.0988545	0	0	0
1224T	0.0817099	0.417615	0	0.107603	0	0.139356	0	0	0	0	0	0	0	0.0608101	0.0193306	0	0.0528427	0	0.0840427	0	0	0.0366901
1225T	0	0.023383	0.100013	0.107801	0	0.0781608	0	0.224309	0	0	0.174438	0	0	0.0349588	0	0.00714134	0.0300544	0.0201568	0.169953	0	0	0.0296312
1226T	0	0.202905	0	0.0523755	0.0378248	0	0.176471	0.114283	0	0.132246	0.00364068	0.00302881	0.0522543	0	0	0	0	0.0552059	0	0.161653	0.00811181	0
1229T	0.140726	0.173295	0	0	0	0	0.0106851	0	0.011724	0.233647	0.130272	0	0.0716699	0	0	0	0	0	0	0.224565	0.000960627	0.00245559
1230T	0	0.171064	0	0	0.0333463	0	0	0.166718	0.0546224	0.170975	0.200204	0	0	0	0	0.030282	0	0.0266162	0	0.0946315	0.0302063	0.0213343
1232T	0	0.0326779	0.11308	0.0584834	0.0209287	0	0.125634	0.188018	0	0.134944	0.0652002	0.0629966	0	0.0184209	0.0112948	0.0101472	0.0681398	0	0.0871383	0	0.0028952	0
1241T	0	0.412655	0	0.108507	0.0759085	0	0.0560733	0	0	0.080922	0.00570602	0	0.0251703	0	0	0	0.0202686	0	0	0.177304	0.00487582	0.0326092
1250T	0	0.307444	0	0.0706448	0.122126	0	0.0980223	0.160645	0	0	0	0.0326459	0	0.0426707	0.00713598	0	0.060057	0	0.071729	0	0	0.0268798
1252T	0.000583035	0.179617	0	0	0	0.385815	0	0.0250673	0	0.100855	0.0928139	0	0	0	0.0238048	0.0197522	0.0379354	0	0.0110298	0	0.122726	0
1258T	0	0.381802	0.0130384	0.0167502	0.150112	0	0	0.056632	0	0	0	0	0	0.0359425	0	0	0	0	0.289864	0	0.0411645	0.0146941
1263T	0.0133303	0.0473676	0	0.0187857	0	0	0.0200948	0.2045	0	0.140735	0.155045	0.0839835	0	0.0322701	0.0026121	0.0184952	0	0	0.259833	0	0	0.00294785
1273T	0.158146	0.0516001	0	0.00467653	0	0	0.0547513	0.196703	0	0.0768278	0.184817	0.0623219	0	0.0303202	0	0.0112027	0.00473827	0	0.162981	0	0.000913791	0
1278T	0.0208204	0.109472	0	0.0589504	0	0	0.0366841	0.140381	0	0.227183	0.0572289	0.0940004	0	0.0649969	0	0	0.0287606	0	0.151405	0	0	0.0101171
1283T	0	0.168738	0	0.0834932	0	0	0	0.177011	0.0021118	0.217391	0.0857936	0.0440137	0	0.0478519	0	0	0.0145067	0	0.127163	0	0.0319251	0
1284T	0	0.487126	0	0.128137	0.0422688	0	0	0.0252595	0	0.15041	0.0297001	0	0	0.0208884	0	0.0077524	0	0	0.0808904	0	0.0275673	0
1291T	0.129251	0	0	0	0	0.00767277	0.0738901	0	0.0681273	0.243526	0.084984	0.0901777	0	0.0530544	0	0	0.0229415	0	0.226375	0	0	0
1299T	0.152669	0.503503	0	0.122916	0.00417092	0	0.0200469	0	0	0.0738646	0.0296878	0	0.024795	0.0067199	0	0.0261646	0	0	0.0164138	0	0.0190489	0
1317T	0.0383324	0.422212	0	0.114423	0.0411412	0	0	0.116585	0	0.0248882	0.0742796	0.0342557	0.00266037	0.0311778	0	0	0.00866864	0	0.0913757	0	0	0
1321T	0.0378759	0.17847	0	0.123321	0	0	0.0606334	0.13159	0	0.0467241	0.102395	0.0629833	0	0.0390344	0.0968341	0	0.0222811	0	0.0773528	0	0	0.0205049
1325T	0	0.618573	0	0.115144	0.00515323	0	0	0	0	0.144126	0.0190707	0	0.0118888	0	0	0	0.0368023	0	0	0.0492421	0	0
1326T	0	0.550913	0	0.153658	0	0.0419428	0	0.0610099	0	0	0.00104726	0	0	0.00617932	0.0281363	0.0378059	0	0	0.0830293	0	0.0177543	0.0185238
1354T	0.0871813	0.254684	0	0.0363612	0	0	0	0	0.0370678	0.194799	0.0551711	0.0227696	0	0.0660643	0	0	0.0183034	0	0.215137	0	0	0.0124609
1368T	0	0.449656	0	0.157136	0.0232403	0	0.0346382	0	0	0.106401	0.0147418	0.0227593	0	0.0453537	0	0	0	0	0.136736	0	0.00933784	0
1371T	0	0.37033	0	0.146015	0.0433505	0	0	0	0	0.0379998	0.0390316	0	0.0415067	0.0950227	0	0	0.0961005	0	0.130644	0	0	0
1379T	0.389548	0.0434546	0	0	0	0	0	0	0	0.0568185	0.129244	0.026926	0.00854801	0.100351	0	0	0	0.0492194	0.171309	0	0.0245813	0
1382T	0.259602	0	0.339728	0	0.0121639	0.0155803	0	0.0640854	0	0	0.0684488	0	0.0264279	0.019164	0.0209386	0	0.117	0	0.056861	0	0	0
1384T	0	0.529421	0	0.186642	0.0437009	0	0	0	0	0.0883331	0.0086337	0.00757988	0	0.0248107	0	0.00901378	0	0	0.0663216	0	0.0342922	0.00125089
1387T	0	0.556915	0	0.168088	0.0328659	0	0	0.00704343	0	0.14294	0	0	0	0.0142015	0	0.00975279	0	0	0.0362864	0	0.0185076	0.0133992
1388T	0.194022	0.0761289	0	0.0204014	0	0	0	0.319306	0	0.0147987	0.0238049	0.0427279	0	0.0808902	0.0210706	0	0.00496237	0	0.201887	0	0	0
1389T	0	0.406778	0	0.188477	0	0.0440124	0.020048	0	0	0.0342356	0.0420942	0	0	0.0843665	0	0	0.0144662	0	0.165522	0	0	0
1395T	0	0.485872	0	0.113677	0.00228678	0	0.0142273	0	0	0.0963225	0	0.0376066	0	0.0735554	0	0	0	0	0.176452	0	0	0
1397T	0	0.418643	0	0.0513711	0.0084519	0	0.0833341	0	0	0.185172	0	0	0.0797336	0	0	0	0.0112063	0	0	0.147769	0	0.0143183
1398T	0	0.59284	0	0.156497	0.0291673	0	0	0.00332055	0	0	0	0	0	0.046946	0	0.0181268	0	0	0.136265	0	0.00432574	0.0125116
1405T	0	0.618792	0	0.147806	0	0	0	0	0	0.0165526	0.0100439	0	0	0	0	0	0	0	0	0.206805	0	0
1411T	0	0.150259	0.0735886	0.00302449	0	0.0817401	0.039646	0.263004	0	0.10645	0.0614698	0	0	0.0359226	0	0	0.148044	0	0.0368515	0	0	0
1438T	0	0.26124	0	0.149562	0	0.00167131	0.0591612	0.185994	0	0.0411932	0.0200682	0	0	0.0670934	0	0.00523947	0	0	0.172711	0	0.0082864	0.0277802
1441T	0	0.515483	0	0.189	0.0227435	0	0	0	0	0.00478159	0.0168848	0.00149457	0	0.0615395	0	0.0111236	0	0	0.174285	0	0	0.00266476
1451T	0.00979219	0.274691	0.146803	0.0802838	0.00536522	0	0.0974172	0.0118372	0	0	0	0	0	0.022175	0	0.0693059	0	0.0504176	0.171384	0	0	0.0605276
1460T	0	0.299125	0	0.100113	0.00787951	0	0	0	0	0.126958	0	0.0183185	0	0.127566	0	0	0.0554032	0.024761	0.214106	0	0	0.0257698
1463T	0	0.440437	0	0.13133	0	0	0.0190688	0	0	0.133346	0.0420212	0.0102807	0	0.0464889	0	0.0138744	0	0.0030135	0.138643	0	0.0214963	0
1465T	0	0.547704	0	0.174456	0.0178536	0	0	0	0	0.0538748	0.0559507	0	0	0.0229675	0	0	0	0.0759363	0	0.0465885	0.00466858	0
1470T	0	0.470318	0	0.130741	0	0	0	0.134166	0	0.0953305	0	0	0	0.0634659	0	0	0	0	0.0991858	0	0.00679325	0
1471T	0	0.282455	0	0.0162848	0.00433102	0	0.0992855	0.193202	0	0.126701	0	0	0.120958	0	0	0	0.00122785	0	0	0.155556	0	0
1479T	0	0.424276	0	0.0385299	0	0	0.0909276	0.00190692	0	0.124564	0.0221508	0	0	0.0777559	0	0	0	0	0.219889	0	0	0
1506T	0	0.654425	0	0.167828	0.0429098	0	0	0	0	0.0353366	0.0213283	0	0	0.00202074	0	0	0.020883	0	0	0.055269	0	0
1511T	0	0.517048	0	0.141018	0.0436569	0	0	0	0	0.0852199	0.0235529	0	0	0.0510532	0	0	0	0	0.138345	0	0	0.000105707
1520T	0.065305	0.248101	0	0.269612	0.108346	0.0408012	0	0	0	0	0	0	0.0780482	0.0562163	0.0140274	0	0.00181535	0	0.117727	0	0	0
1522T	0	0.513094	0	0.16713	0.0312895	0	0	0.0279418	0	0	0.121449	0	0.0238799	0	0	0.00930321	0	0.0455752	0	0.0293078	0.0310293	0
1555T	0	0.156958	0.0594713	0	0	0.0427812	0	0	0.00292074	0.1309	0.154627	0	0.0781287	0	0	0	0	0.0349871	0	0.289649	0.000522957	0.0490534
1564T	0	0.377567	0	0.143868	0	0	0	0.0927679	0	0.0538288	0.139183	0.0581891	0	0.0255957	0	0.00603947	0.0261731	0	0.0679181	0	0	0.00886963
1569T	0	0.591953	0	0.161525	0.0469242	0	0.0113935	0	0	0.112116	0.0306721	0	0.0134494	0.00959298	0	0.00543214	0	0	0.00046233	0	0.0164794	0
1570T	0.0331634	0.375675	0	0.0604237	0	0.0241369	0	0	0	0	0.248116	0.0393095	0.0349316	0.0571991	0	0	0	0	0.123891	0	0.00315326	0
1571T	0.0448646	0.0500339	0	0.094966	0.0355593	0.0340122	0.0634037	0.00258316	0	0.0513592	0.00134798	0.0896608	0.0196897	0.106296	0.0958992	0	0.107834	0	0.20249	0	0	0
1585T	0	0.615905	0	0.180306	0.0916404	0	0.010861	0	0	0.0424812	0	0.0046045	0	0.00514568	0	0.00351026	0	0	0.00746922	0	0.0259361	0.0121397
1586T	0.0668781	0.248686	0	0.0688472	0	0	0.112835	0.00503149	0	0	0.157769	0	0	0.0844297	0	0.0363505	0	0	0.217356	0	0.00181805	0
1606T	0	0.0538565	0.15034	0.0739176	0	0.0538097	0.0107846	0	0	0.0836826	0.0118338	0.0183656	0.132314	0.164504	0	0	0	0.0347965	0.211794	0	0	0
1609T	0	0.123714	0	0.0830948	0	0.123153	0.197146	0	0	0.13555	0	0.016461	0.0138771	0.0834136	0	0	0.0894675	0	0.134123	0	0	0
1612T	0.0757457	0.331872	0	0.048949	0	0	0	0	0	0.031959	0.2163	0.0543767	0	0.00716642	0	0.101907	0	0	0.124127	0	0.0075976	0
1617T	0	0.134576	0	0	0.00166947	0.171785	0.129055	0.256342	0	0.102462	0	0	0.00769869	0.0491817	0.00924223	0	0.0301237	0	0.107864	0	0	0
1620T	0	0.345033	0	0.0937804	0	0	0	0	0	0.0896081	0.110318	0.046112	0	0.0429733	0	0.0525869	0	0.00782958	0.200181	0	0	0.0115779
1621T	0	0.290308	0	0.140496	0.106035	0	0.236199	0	0.00461241	0	0	0	0	0	0	0	0.0458947	0	0	0.147719	0.000360541	0.028375
1627T	0.00635322	0.246816	0	0.18055	0	0	0.0687224	0	0	0.0825408	0.157889	0.0725293	0	0.00629806	0	0.0538658	0	0.0107343	0.0906221	0	0.00193411	0.0211455
1638T	0	0.193198	0	0.0856537	0	0	0.0740708	0.09967	0	0.133519	0.0299678	0.103978	0	0.0668394	0	0	0	0.0113938	0.187368	0	0.0143412	0
1681T	0.0174611	0.47064	0	0.165836	0.0109184	0	0	0	0.00336948	0.110555	0.0140395	0.0114608	0	0.0400653	0	0.00833638	0	0	0.115187	0	0.0321308	0
1683T	0.0848628	0.0452728	0	0.122059	0	0	0.066424	0.0897391	0.0618622	0.12808	0	0.17817	0	0.0330442	0	0	0	0.0468179	0.126326	0	0.0173415	0
1684T	0	0.39563	0.13739	0.00936539	0	0	0	0.124054	0	0.0861224	0	0	0.0767425	0	0.0289149	0.00443356	0.0276726	0	0	0.0735812	0.0360933	0
1704T	0	0.513545	0	0.231896	0	0	0.0690235	0	0	0.0419257	0	0.057853	0	0.031263	0	0	0	0	0.0544939	0	0	0
1713T	0.0561459	0.0499178	0	0.0439947	0	0	0.0634705	0.309259	0	0.129687	0.00503885	0.0673296	0.00877121	0.0676792	0.0123548	0	0.0636491	0	0.122703	0	0	0
1732T	0	0.396205	0	0.120932	0	0	0.0167875	0.060203	0	0.0568206	0.117802	0.0714718	0	0.0327561	0	0.0187048	0	0	0.101403	0	0.00682326	9.01222e-05
1759T	0	0.624803	0	0.157532	0.0434745	0	0	0	0	0.0901195	0	0	0	0.00394678	0	0.0331849	0	0	0.0309363	0	0.0160032	0
1765T	0.102658	0.0438088	0	0.0857954	0.0534952	0.121797	0.119369	0	0.0894746	0.0898201	0	0.0474981	0	0.0615641	0	0	0	0.0807957	0.102451	0	0.00147326	0
1803T	0	0.481624	0	0.117361	0	0	0	0	0	0.119602	0.139263	0	0	0.00531564	0	0	0	0.0465087	0	0.0462386	0.0440864	0
1810T	0	0.357255	0.00537716	0.0348851	0.0186678	0	0	0.0181996	0	0.110598	0.0351468	0	0.0123873	0.0659654	0.00518004	0.00299207	0.0622758	0	0.27107	0	0	0
1819T	0.103682	0.115191	0	0.0881292	0.045915	0.0704651	0.0752589	0.0139059	0.0998817	0.114347	0.0736405	0.0493114	0.0263289	0.0456364	0	0	0	0.008501	0.0612361	0	0.00857085	0
1820T	0	0.618407	0	0.186152	0.0361952	0	0.0250398	0	0	0.0675294	0	0	0	0.00456012	0	0	0	0	0	0.0315436	0.0305731	0
1821T	0	0.381649	0.000370509	0.0542817	0.0277713	0	0.00218382	0	0	0.189849	0.10441	0	0.0792764	0.00170804	0	0	0.0359588	0	0	0.122541	0	0
1827T	0	0.195298	0.0335391	0	0	0	0	0.344567	0	0	0.0556901	0	0	0.0461433	0.0252248	0	0	0	0.262873	0	0.0366644	0
1847T	0	0.335871	0	0.141326	0	0	0.0643475	0	0	0.133151	0.0861716	0.0756392	0	0.0240914	0	0.0030351	0	0.0272762	0.0912551	0	0.00395405	0.0138825
1851T	0	0.518581	0	0.16904	0	0	0	0	0	0.13325	0.144356	0.0097277	0	0.00780862	0	0	0	0.0172368	0	0	0	0
1853T	0	0.452552	0	0.111251	0.0265711	0	0.000693473	0	0	0.191462	0.0865192	0	0.0339552	0	0	0	0	0.010762	0	0.0768438	0.00939001	0
1876T	0	0.277129	0	0.0597695	0	0	0	0.0289346	0	0.077173	0.162561	0	0	0.0400681	0	0	0.0116922	0	0.329515	0	0.0131575	0
1879T	0	0.479657	0	0.147216	0	0	0.030414	0	0	0.0669328	0	0	0.0907375	0.0270218	0	0.0367211	0	0.0292666	0.0920335	0	0	0
1881T	0	0.612112	0	0.193228	0.113293	0	0	0	0	0	0	0	0	0	0.000645466	0.00595989	0	0	0	0.00784633	0.0540374	0.0128778
1894T	0	0.429534	0	0.11472	0.0243396	0	0.0248823	0	0	0.164253	0.0738399	0.0222784	0	0.0501719	0.00155329	0	0.0125796	0	0.0818482	0	0	0
1899T	0	0.56806	0	0.209745	0	0	0	0	0	0.090041	0	0.0253789	0	0.0154433	0.00293941	0	0	0	0.0385657	0	0.0190133	0.0308125
1912T	0.0688159	0.20333	0	0.0969303	0	0	0	0	0	0.198724	0.0978817	0.0564336	0	0.00769537	0	0.0598152	0	0.0363876	0.0959498	0	0.0539897	0.0240478
1935T	0.129049	0.177091	0.139612	0.118457	0	0.0478046	0	0.0570166	0	0	0.105336	0	0.0164819	0.0370397	0	0.00834965	0.00344985	0	0.120595	0	0	0.0397172
1944T	0	0.492805	0	0.166483	0	0	0	0	0	0.137774	0	0	0	0.0308599	0	0	0	0.127886	0.0383991	0	0.00579239	0
1951T	0	0.142268	0.0117813	0.108776	0	0	0.0597355	0.259003	0	0.0225489	0	0.0279937	0	0.0780143	0	0.00409195	0	0.0309151	0.254872	0	0	0
1952T	0	0.553968	0	0.151872	0	0	0	0	0	0.0837218	0.123026	0.0459522	0.00279122	0.01195	0	0	0	0	0	0.0148148	0.0119036	0
1981T	0	0.575072	0	0.179891	0.0795095	0	0	0	0	0.0898518	0.017546	0	0	0.00236965	0	0	0	0	0	0.0196277	0.0236008	0.0125319
1986T	0	0.305674	0.0365539	0.106432	0	0	0	0.12865	0	0.288169	0	0.034125	0	0.0100503	0	0	0	0.0492542	0.0117727	0.00780308	0.0215152	0
1997T	0	0.448849	0	0.13137	0	0	0	0.0132861	0	0.188044	0.0324063	0.0620768	0	0.025652	0	0.0132602	0	0	0.0692708	0	0.0157846	0
2000T	0	0.225057	0	0.0620671	0.0122089	0	0	0	0	0.0327559	0.265842	0.0755993	0	0	0	0	0.0246184	0.163035	0	0.0355705	0.103246	0
2018T	0	0.300207	0	0.0994867	0	0	0.031005	0	0	0.074145	0.105163	0.0543011	0.00529063	0.0747971	0	0	0	0.0533154	0.20229	0	0	0
2033T	0.0150178	0.382136	0	0.165893	0	5.70765e-05	0	0	0	0.0566972	0.274008	0.0439112	0	0.0145402	0	0	0	0	0.00725283	0	0.0109339	0.0295533
2064T	0	0.404916	0	0.121544	0	0	0	0.0793969	0	0.0532261	0.0885326	0.0464425	0	0.0252286	0	0.0303274	0	0	0.127804	0	0.0162016	0.00638096
2068T	0	0.271512	0.000449596	0	0	0.0899394	0	0	0.178802	0.0736708	0	0	0.0348786	0	0	0.000852645	0	0	0	0.287051	0.0628441	0
2101T	0	0.378327	0	0.0515153	0.0267388	0	0.0389608	0.114522	0	0.150953	0.0334491	0.000372112	0.0352532	0.0530689	0	0	0.02115	0	0.0956892	0	0	0
2114T	0	0.479353	0	0.207381	0.0998378	0	0.00553185	0	0	0.0387745	0	0	0	0	0	0.00698182	0	0	0	0.0901057	0.0456874	0.0263461
2117T	0	0.422223	0.0101342	0.0967668	0.0242019	0	0	0	0	0.0388517	0.0729276	0	0.0175022	0.0868671	0	0	0.00489205	0.0209298	0.168031	0	0.0366725	0
2126T	0	0.523368	0.0568845	0.116296	0.0144237	0	0	0	0	0.168111	0.0549022	0	0	0.0118973	0	0.00557331	0	0	0.0415204	0	0.00702433	0
2127T	0.0510005	0.130152	0	0.0859039	0	0	0.0798341	0	0	0.102855	0.0158832	0	0	0.121466	0	0	0.183211	0	0.229694	0	0	0
2149T	0	0.17433	0	0.00482342	0.144568	0.0241774	0.291969	0	0.0164141	0.178263	0	0	0	0.0181008	0	0.000160149	0	0.0812175	0.0521359	0	0.0138408	0
2164T	0	0.545044	0	0.203252	0	0	0	0	0	0.132187	0	0.0213246	0	0.0260829	0	0	0	0	0.0558551	0	0.0162542	0
2169T	0	0.116831	0.0554636	0.124725	0	0	0	0.364431	0	0.163937	0	0.0850122	0	0.00374819	0	0.0285525	0	0	0.0384083	0	0.00572874	0.0131618
2218T	0	0.522476	0	0.193757	0	0	0.0314249	0	0	0.122653	0	0.0574212	0	0.0233902	0	0	0	0	0.0176174	0	0.0158911	0.0153702
2226T	0.0724289	0.195385	0	0.100625	0	0	0	0	0	0.155413	0.227024	0.0984883	0	0	0	0.0395613	0	0.0541179	0	0.00644304	0.0303066	0.020207
2230T	0	0.155934	0.0672199	0.105694	0.0445452	0.196672	0.118847	0.0357198	0	0.105436	0	0.0232139	0	0	0.0638098	0.0324372	0	0	0.0134551	0	0.037017	0
2234T	0	0.420275	0	0.0670888	0.0190099	0	0.0728076	0.0544068	0	0.0728861	0	0	0.00493516	0.0655851	0.00743533	0	0.0940014	0	0.121569	0	0	0
2255T	0	0.0856899	0	0.0749906	0	0	0.0588742	0.0792565	0	0.128691	0	0.0423107	0	0.052312	0	0.0132774	0	0.0307201	0.404517	0	0.0293608	0
2313T	0.087479	0.206818	0	0.055735	0	0	0.00219204	0.14886	0	0.118007	0	0.0573092	0	0	0	0.0607101	0	0.138738	0.0632141	0	0.0478594	0.0130776
2353T	0.0486198	0.452882	0	0.170904	0	0	0.0453318	0	0	0.0201936	0	0.0623404	0	0.0164997	0	0.040259	0	0	0.0698476	0	0.0200517	0.0530706
2362T	0	0.504697	0	0.232876	0.0617344	0	0.000352161	0	0	0.0498316	0	0.0155229	0	0.0375811	0	0	0	0	0.0864407	0	0.00536347	0.00560069
2436T	0.223337	0.296222	0	0.158714	0.192235	0	0.0180048	0	0	0	0	0	0	0	0	0	0	0	0	0.0681378	0.0224133	0.0209359
2451T	0	0.398399	0	0.116372	0	0.0091911	0.0557564	0	0	0.0960179	0.0353632	0	0	0	0	0.0201025	0	0.0386875	0	0.165474	0.0646368	0
2452T	0	0	0.184538	0.0751117	0	0	0	0	0	0.237621	0.051558	0.0750953	0	0.0507829	0	0.0274368	0.0440741	0.00502176	0.24876	0	0	0
2453T	0.0227481	0.264411	0	0.0920474	0	0	0.0456951	0	0	0.168119	0.0304164	0.0828629	0	0.0483707	0	0.0329956	0	0	0.200505	0	0.0118294	0
2458T	0	0.336501	0	0.174761	0	0.0617531	0.045884	0	0	0.0794417	0.0349733	0.067719	0	0.0410816	0	0.00263072	0.0114972	0	0.143758	0	0	0
2467T	0	0.0911749	0.168836	0.0621471	0	0	0.032927	0	0	0.127314	0.162202	0.0431295	0.00996801	0.0645277	0	0	0.0651975	0	0.172577	0	0	0
2511T	0	0.516876	0	0.16951	0	0	0.0472127	0	0	0.0256552	0.0803667	0.0369545	0	0.0187167	0	0.00888618	0	0	0.0774047	0	0.00821392	0.0102032
915T	0	0.210892	0.0730023	0.0783339	0	0	0	0	0	0.306294	0.0321641	0.0826208	0	0.0389232	0.0399073	0	0.0771627	0	0.0606993	0	0	0
920T	0.0536401	0.483302	0	0.157292	0.0024154	0.0819149	0.0366295	0	0	0	0	0	0	0.0447312	0	0	0	0	0.120097	0	0	0.0199782
926T	0	0.529681	0	0.159117	0	0	0	0.00762567	0	0.112467	0.078217	0.00509269	0	0.0300635	0	0	0	0	0.0661306	0	0.0116062	0
974T	0	0.364469	0	0.056895	0	0	0.0137307	0.0550529	0	0.11975	0.0127803	0.00196483	0	0.0513163	0	0	0	0	0.314329	0	0.00971242	0
